# The Precision and Power of Population Branch Statistics in Identifying the Genomic Signatures of Local Adaptation

**DOI:** 10.1101/2024.05.14.594139

**Authors:** Max Shpak, Kadee N. Lawrence, John E. Pool

## Abstract

Population branch statistics, which estimate the branch lengths of focal populations with respect to two outgroups, have been used as an alternative to F_ST_-based genome-wide scans for identifying loci associated with local selective sweeps. In addition to the original population branch statistic (PBS), there are subsequently proposed branch rescalings: normalized population branch statistic (PBSn1), which adjusts focal branch length with respect to outgroup branch lengths at the same locus, and population branch excess (PBE), which also incorporates median branch lengths at other loci. PBSn1 and PBE have been proposed to be less sensitive to allele frequency divergence generated by background selection or geographically ubiquitous positive selection rather than local selective sweeps. However, the accuracy and statistical power of branch statistics have not been systematically assessed. To do so, we simulate genomes in representative large and small populations with varying proportions of sites evolving under genetic drift or background selection (approximated using variable *N*_e_), local selective sweeps, and geographically parallel selective sweeps. We then assess the probability that local selective sweep loci are correctly identified as outliers by F_ST_ and by each of the branch statistics. We find that branch statistics consistently outperform F_ST_ at identifying local sweeps. When background selection and/or parallel sweeps are introduced, PBSn1 and especially PBE correctly identify local sweeps among their top outliers at a higher frequency than PBS. These results validate the greater specificity of rescaled branch statistics such as PBE to detect population-specific positive selection, supporting their use in genomic studies focused on local adaptation.

**Significance Statement:** Population branch statistics are widely used in genome-wide scans to identify loci associated with local adaptation. This study finds that branch statistics are more accurate than *F*_ST_ at identifying local selective sweeps under a wide range of demographic parameters and models of evolution. It also demonstrates that certain branch statistics have improved ability to distinguish local adaptation from other models of natural selection.
