## Supplementary material for "The Precision and Power of Population Branch Statistics in Identifying the Genomic Signatures of Local Adaptation": Table S1

### Sheet: Sheet1
Table S1. PBE and PBSn1 have higher statistical power at distinguishing local sweeps from the effects of drift and background selection than other statistics.
The statistical power of FST and the population branch statistics PBS, PBSn1, PBE to detect local selective sweeps, defined as the fraction of local sweep replicate
statistics that are greater than the upper 1% quantile of the corresponding statistics associated with loci that evolve under drift (left block) or BGS (right block).
The trends in statistical power with respect to demographic and selection parameters, as well as the relative performances of the statistics,
closely resemble those of the precision values in Figure 3, which come from an analysis based on model genomes.
	Other Loci Neutral					Other Loci Background Selection
SMALL POPULATION	FST	PBS	PBSn1	PBE		FST	PBS	PBSn1	PBE
Complete hard sweep	0.992	0.99	0.998	0.998		0.962	0.99	0.991	0.991
Partial sweep (80%)	0.736	0.829	0.824	0.814		0.477	0.547	0.665	0.677
Partial sweep (50%)	0.441	0.553	0.548	0.534		0.186	0.31	0.332	0.351
Soft sweep (0.005)	0.957	0.985	0.984	0.981		0.894	0.949	0.952	0.953
Soft sweep (0.01)	0.518	0.647	0.641	0.623		0.217	0.414	0.427	0.436
Migration (match FST)	0.96	0.986	0.986	0.984		0.881	0.958	0.961	0.962
Migration (match tree)	0.988	0.997	0.997	0.996		0.953	0.987	0.987	0.989
LARGE POPULATION	FST	PBS	PBSn1	PBE		FST	PBS	PBSn1	PBE
Complete hard sweep	0.999	1	1	1		0.93	0.992	0.997	0.999
Partial sweep (80%)	0.482	0.705	0.712	0.688		0.015	0.113	0.118	0.376
Partial sweep (50%)	0.221	0.394	0.398	0.385		0.002	0.019	0.137	0.124
Soft sweep (0.005)	0.935	0.973	0.973	0.97		0.624	0.83	0.865	0.924
Soft sweep (0.01)	0.699	0.818	0.821	0.81		0.186	0.446	0.513	0.653
Migration (match FST)	0.806	0.899	0.9	0.889		0.377	0.606	0.652	0.736
Migration (match tree)	0.923	0.974	0.974	0.967		0.699	0.818	0.843	0.905
