## Supplementary material for "The Precision and Power of Population Branch Statistics in Identifying the Genomic Signatures of Local Adaptation": Table S2

### Sheet: Sheet1
Table S2. PBE and PBSn1 have lower false positive rates due to parallel sweeps than the other statistics.
The fraction of false positive loci (i.e. in the upper 1% quantile for FST, PBS, PBSn1, PBE but not associated with local sweeps)
that are from parallel selective sweeps rather than genetic drift (left block) or BGS (right block).
This analysis is the complement to Figure 4, which shows the fraction of simulated parallel sweeps that contribute to the 1% quantile
as false positives based on model genomes, and demonstrates qualitatively similar trends with respect to the statistics and population parameters.
	Other Loci Neutral					Other Loci Background Selection
SMALL POPULATION	FST	PBS	PBSn1	PBE		FST	PBS	PBSn1	PBE
Complete hard sweep	1	1	1	1		1	1	0.999	0.997
Partial sweep (80%)	1	1	0.997	0.997		0.99	0.986	0.946	0.947
Partial sweep (50%)	0.894	0.746	0.637	0.52		0.598	0.425	0.344	0.291
Soft sweep (0.005)	0.993	0.962	0.921	0.879		0.86	0.747	0.669	0.633
Soft sweep (0.01)	0.839	0.648	0.571	0.484		0.538	0.372	0.327	0.282
Migration (match FST)	1	1	1	1		0.998	0.997	0.975	0.979
Migration (match tree)	1	1	1	1		1	1	0.997	0.997
LARGE POPULATION	FST	PBS	PBSn1	PBE		FST	PBS	PBSn1	PBE
Complete hard sweep	1	1	1	1		1	1	0.998	0.999
Partial sweep (80%)	1	1	1	1		1	1	0.999	0.998
Partial sweep (50%)	0.999	0.999	0.998	0.959		0.86	0.779	0.756	0.67
Soft sweep (0.005)	0.882	0.756	0.723	0.512		0.173	0.068	0.072	0.061
Soft sweep (0.01)	0.579	0.373	0.347	0.2105		0.015	0.007	0.009	0.011
Migration (match FST)	1	0.999	0.997	0.97		0.883	0.786	0.747	0.723
Migration (match tree)	1	1	1	1		0.995	0.988	0.981	0.946
